# Balanced SET levels favor the correct enhancer repertoire during cell fate acquisition

**DOI:** 10.1101/2022.09.12.507599

**Authors:** Zaghi Mattia, Federica Banfi, Luca Massimino, Monica Volpin, Edoardo Bellini, Simone Brusco, Ivan Merelli, Cristiana Barone, Michela Bruni, Linda Bossini, Luigi Antonio Lamparelli, Laura Pintado, Deborah D’Aliberti, Silvia Spinelli, Luca Mologni, Gaia Colasante, Federica Ungaro, Jean-Michel Cioni, Emanuele Azzoni, Rocco Piazza, Eugenio Montini, Vania Broccoli, Alessandro Sessa

## Abstract

Within the chromatin, distal elements interact with promoters to regulate specific transcriptional programs. Histone acetylation, interfering with the net charges of the nucleosomes, is a key player in this regulation. Here, we report that the onco-protein SET is a critical determinant for the levels of histone acetylation within enhancers. We disclose that conditions in which SET is accumulated, including the severe Schinzel-Giedion Syndrome (SGS), are characterized by a failure in the usage of the distal regulatory regions typically employed during fate commitment. This is accompanied by the usage of alternative enhancers leading to a massive rewiring of the distal control of the gene transcription. This represents a (mal)adaptive mechanism that, on one side, allows to achieve a certain degree of differentiation, while on the other affects the fine and corrected maturation of the cells. Thus, we propose the differential *in cis*-regulation as a contributing factor to the pathological basis of the SET-related disorders in humans, including SGS, neurodevelopmental disorders, myeloproliferative diseases, and cancer.
