## Supplementary Table 6 for "Balanced SET levels favor the correct enhancer repertoire during cell fate acquisition": Supplementary Table 6.xls

### Sheet: NPC D868D Rep 1 stats
Experiment description: ${about}; Juicer version 1.6; BWA 0.7.17-r1188; 32 threads; openjdk version "11.0.9.1-internal" 2020-11-04; /home/lmassimino/programs/juicer/scripts/juicer.sh -g hg38 -d /home/lmassimino/ongoing/in_house/sessa_setbp1/pipeline/juicer/NPC-SETBP1_D868D-1 -s Arima -a NPC-SETBP1_D868D-1 -p /home/llamparelli/references/ucsc/hg38.chrom.sizes -y /home/lmassimino/programs/juicer/re…
Sequenced Read Pairs: 474,344,668
Normal Paired: 295,098,166 (62.21%)
Chimeric Paired: 132,612,801 (27.96%)
Chimeric Ambiguous: 40,276,743 (8.49%)
Unmapped: 6,356,958 (1.34%)
Ligation Motif Present: 0 (0.00%)
Alignable (Normal+Chimeric Paired): 427,710,967 (90.17%)
Unique Reads: 397,837,202 (83.87%)
PCR Duplicates: 28,271,614 (5.96%)
Optical Duplicates: 1,602,151 (0.34%)
Library Complexity Estimate: 3,067,483,795
Intra-fragment Reads: 14,371,534 (3.03% / 3.61%)
Below MAPQ Threshold: 38,791,603 (8.18% / 9.75%)
Hi-C Contacts: 344,674,065 (72.66% / 86.64%)
Ligation Motif Present: 153,048,479 (32.27% / 38.47%)
3' Bias (Long Range): 51% - 49%
Pair Type %(L-I-O-R): 0% - 1% - 1% - 99%
Inter-chromosomal: 43,819,405 (9.24% / 11.01%)
Intra-chromosomal: 300,854,660 (63.43% / 75.62%)
Short Range (<20Kb): 111,756,312 (23.56% / 28.09%)
Long Range (>20Kb): 189,085,349 (39.86% / 47.53%)

### Sheet: NPC D868D Rep 2 stats
Experiment description: ${about}; Juicer version 1.6; BWA 0.7.17-r1188; 32 threads; openjdk version "11.0.9.1-internal" 2020-11-04; /home/lmassimino/programs/juicer/scripts/juicer.sh -g hg38 -d /home/lmassimino/ongoing/in_house/sessa_setbp1/pipeline/juicer/NPC-SETBP1_D868D-2 -s Arima -a NPC-SETBP1_D868D-2 -p /home/llamparelli/references/ucsc/hg38.chrom.sizes -y /home/lmassimino/programs/juicer/re…
Sequenced Read Pairs: 532,466,436
Normal Paired: 196,960,692 (36.99%)
Chimeric Paired: 259,422,065 (48.72%)
Chimeric Ambiguous: 72,424,743 (13.60%)
Unmapped: 3,658,936 (0.69%)
Ligation Motif Present: 0 (0.00%)
Alignable (Normal+Chimeric Paired): 456,382,757 (85.71%)
Unique Reads: 387,438,027 (72.76%)
PCR Duplicates: 65,382,853 (12.28%)
Optical Duplicates: 3,561,877 (0.67%)
Library Complexity Estimate: 1,413,164,260
Intra-fragment Reads: 3,049,601 (0.57% / 0.79%)
Below MAPQ Threshold: 38,842,236 (7.29% / 10.03%)
Hi-C Contacts: 345,546,190 (64.90% / 89.19%)
Ligation Motif Present: 237,926,055 (44.68% / 61.41%)
3' Bias (Long Range): 64% - 36%
Pair Type %(L-I-O-R): 25% - 25% - 25% - 25%
Inter-chromosomal: 46,461,800 (8.73% / 11.99%)
Intra-chromosomal: 299,084,390 (56.17% / 77.20%)
Short Range (<20Kb): 112,720,188 (21.17% / 29.09%)
Long Range (>20Kb): 186,363,133 (35.00% / 48.10%)

### Sheet: NPC D868D Rep 3 stats
Experiment description: ${about}; Juicer version 1.6; BWA 0.7.17-r1188; 32 threads; openjdk version "11.0.9.1-internal" 2020-11-04; /home/lmassimino/programs/juicer/scripts/juicer.sh -g hg38 -d /home/lmassimino/ongoing/in_house/sessa_setbp1/pipeline/juicer/NPC-SETBP1_D868D-3 -s Arima -a NPC-SETBP1_D868D-3 -p /home/llamparelli/references/ucsc/hg38.chrom.sizes -y /home/lmassimino/programs/juicer/re…
Sequenced Read Pairs: 458,644,997
Normal Paired: 174,838,325 (38.12%)
Chimeric Paired: 217,309,178 (47.38%)
Chimeric Ambiguous: 63,307,351 (13.80%)
Unmapped: 3,190,143 (0.70%)
Ligation Motif Present: 0 (0.00%)
Alignable (Normal+Chimeric Paired): 392,147,503 (85.50%)
Unique Reads: 331,249,388 (72.22%)
PCR Duplicates: 57,465,598 (12.53%)
Optical Duplicates: 3,432,517 (0.75%)
Library Complexity Estimate: 1,181,650,101
Intra-fragment Reads: 2,763,615 (0.60% / 0.83%)
Below MAPQ Threshold: 33,145,864 (7.23% / 10.01%)
Hi-C Contacts: 295,339,909 (64.39% / 89.16%)
Ligation Motif Present: 200,210,531 (43.65% / 60.44%)
3' Bias (Long Range): 64% - 36%
Pair Type %(L-I-O-R): 25% - 25% - 25% - 25%
Inter-chromosomal: 39,934,732 (8.71% / 12.06%)
Intra-chromosomal: 255,405,177 (55.69% / 77.10%)
Short Range (<20Kb): 97,867,862 (21.34% / 29.55%)
Long Range (>20Kb): 157,536,326 (34.35% / 47.56%)

### Sheet: NPC D868D mega map stats
Sequenced Read Pairs: 1,465,456,101
Normal Paired: 666,897,183 (45.51%)
Chimeric Paired: 609,344,044 (41.58%)
Chimeric Ambiguous: 176,008,837 (12.01%)
Unmapped: 13,206,037 (0.90%)
Alignable (Normal+Chimeric Paired): 1,276,241,227 (87.09%)
Unique Reads: 1,116,524,617
PCR Duplicates: 151,120,065
Optical Duplicates: 8,596,545
Stats for reads MAPQ>30
Intra-fragment Reads: 20,184,750(1.81%)
Below MAPQ Threshold: 168,837,897(15.12%)
Hi-C Contacts: 927,501,970(83.07%)
Ligation Motif Present: 557,390,473 (49.92%)
3' Bias (Long Range): 60% - 40%
Pair Type %(L-I-O-R): 16% - 16% - 16% - 51%
Inter-chromosomal: 115,843,905 (10.38%)
Intra-chromosomal: 811,658,065 (72.70%)
Short Range (<20Kb): 308,210,848 (27.60%)
Long Range (>20Kb): 503,433,493 (45.09%)

### Sheet: NPC D868N Rep 1 stats
Experiment description: ${about}; Juicer version 1.6; BWA 0.7.17-r1188; 32 threads; openjdk version "11.0.9.1-internal" 2020-11-04; /home/lmassimino/programs/juicer/scripts/juicer.sh -g hg38 -d /home/lmassimino/ongoing/in_house/sessa_setbp1/pipeline/juicer/NPC-SETBP1_D868N-1 -s Arima -a NPC-SETBP1_D868N-1 -p /home/llamparelli/references/ucsc/hg38.chrom.sizes -y /home/lmassimino/programs/juicer/re…
Sequenced Read Pairs: 501,554,504
Normal Paired: 186,763,002 (37.24%)
Chimeric Paired: 269,785,179 (53.79%)
Chimeric Ambiguous: 41,209,489 (8.22%)
Unmapped: 3,796,834 (0.76%)
Ligation Motif Present: 0 (0.00%)
Alignable (Normal+Chimeric Paired): 456,548,181 (91.03%)
Unique Reads: 390,990,130 (77.96%)
PCR Duplicates: 61,435,823 (12.25%)
Optical Duplicates: 4,122,228 (0.82%)
Library Complexity Estimate: 1,511,384,753
Intra-fragment Reads: 679,103 (0.14% / 0.17%)
Below MAPQ Threshold: 34,054,918 (6.79% / 8.71%)
Hi-C Contacts: 356,256,109 (71.03% / 91.12%)
Ligation Motif Present: 269,017,217 (53.64% / 68.80%)
3' Bias (Long Range): 65% - 35%
Pair Type %(L-I-O-R): 25% - 25% - 25% - 25%
Inter-chromosomal: 46,007,628 (9.17% / 11.77%)
Intra-chromosomal: 310,248,481 (61.86% / 79.35%)
Short Range (<20Kb): 130,628,526 (26.04% / 33.41%)
Long Range (>20Kb): 179,618,995 (35.81% / 45.94%)

### Sheet: NPC D868N Rep 2 stats
Experiment description: ${about}; Juicer version 1.6; BWA 0.7.17-r1188; 32 threads; openjdk version "11.0.9.1-internal" 2020-11-04; /home/lmassimino/programs/juicer/scripts/juicer.sh -g hg38 -d /home/lmassimino/ongoing/in_house/sessa_setbp1/pipeline/juicer/NPC-SETBP1_D868N-2 -s Arima -a NPC-SETBP1_D868N-2 -p /home/llamparelli/references/ucsc/hg38.chrom.sizes -y /home/lmassimino/programs/juicer/re…
Sequenced Read Pairs: 504,996,673
Normal Paired: 194,132,613 (38.44%)
Chimeric Paired: 242,874,194 (48.09%)
Chimeric Ambiguous: 63,799,848 (12.63%)
Unmapped: 4,190,018 (0.83%)
Ligation Motif Present: 0 (0.00%)
Alignable (Normal+Chimeric Paired): 437,006,807 (86.54%)
Unique Reads: 363,825,619 (72.05%)
PCR Duplicates: 69,118,279 (13.69%)
Optical Duplicates: 4,062,909 (0.80%)
Library Complexity Estimate: 1,207,418,597
Intra-fragment Reads: 4,382,211 (0.87% / 1.20%)
Below MAPQ Threshold: 39,547,123 (7.83% / 10.87%)
Hi-C Contacts: 319,896,285 (63.35% / 87.93%)
Ligation Motif Present: 234,369,820 (46.41% / 64.42%)
3' Bias (Long Range): 65% - 35%
Pair Type %(L-I-O-R): 25% - 25% - 25% - 25%
Inter-chromosomal: 73,094,621 (14.47% / 20.09%)
Intra-chromosomal: 246,801,664 (48.87% / 67.84%)
Short Range (<20Kb): 106,110,669 (21.01% / 29.17%)
Long Range (>20Kb): 140,690,345 (27.86% / 38.67%)

### Sheet: NPC D868N Rep 3 stats
Experiment description: ${about}; Juicer version 1.6; BWA 0.7.17-r1188; 32 threads; openjdk version "11.0.9.1-internal" 2020-11-04; /home/lmassimino/programs/juicer/scripts/juicer.sh -g hg38 -d /home/lmassimino/ongoing/in_house/sessa_setbp1/pipeline/juicer/NPC-SETBP1_D868N-3 -s Arima -a NPC-SETBP1_D868N-3 -p /home/llamparelli/references/ucsc/hg38.chrom.sizes -y /home/lmassimino/programs/juicer/re…
Sequenced Read Pairs: 458,928,383
Normal Paired: 170,582,810 (37.17%)
Chimeric Paired: 222,612,868 (48.51%)
Chimeric Ambiguous: 62,150,483 (13.54%)
Unmapped: 3,582,222 (0.78%)
Ligation Motif Present: 0 (0.00%)
Alignable (Normal+Chimeric Paired): 393,195,678 (85.68%)
Unique Reads: 334,723,473 (72.94%)
PCR Duplicates: 55,360,950 (12.06%)
Optical Duplicates: 3,111,255 (0.68%)
Library Complexity Estimate: 1,240,945,606
Intra-fragment Reads: 4,343,887 (0.95% / 1.30%)
Below MAPQ Threshold: 36,145,115 (7.88% / 10.80%)
Hi-C Contacts: 294,234,471 (64.11% / 87.90%)
Ligation Motif Present: 214,024,943 (46.64% / 63.94%)
3' Bias (Long Range): 65% - 35%
Pair Type %(L-I-O-R): 25% - 25% - 25% - 25%
Inter-chromosomal: 82,869,038 (18.06% / 24.76%)
Intra-chromosomal: 211,365,433 (46.06% / 63.15%)
Short Range (<20Kb): 91,155,065 (19.86% / 27.23%)
Long Range (>20Kb): 120,209,741 (26.19% / 35.91%)

### Sheet: NPC D868N mega map stats
Sequenced Read Pairs: 1,465,479,560
Normal Paired: 551,478,425 (37.63%)
Chimeric Paired: 735,272,241 (50.17%)
Chimeric Ambiguous: 167,159,820 (11.41%)
Unmapped: 11,569,074 (0.79%)
Alignable (Normal+Chimeric Paired): 1,286,750,666 (87.80%)
Unique Reads: 1,089,539,222
PCR Duplicates: 185,915,052
Optical Duplicates: 11,296,392
Stats for reads MAPQ>30
Intra-fragment Reads: 9,405,201(0.86%)
Below MAPQ Threshold: 167,247,929(15.35%)
Hi-C Contacts: 912,886,092(83.79%)
Ligation Motif Present: 674,326,589 (61.89%)
3' Bias (Long Range): 65% - 35%
Pair Type %(L-I-O-R): 25% - 25% - 25% - 25%
Inter-chromosomal: 182,734,422 (16.77%)
Intra-chromosomal: 730,151,670 (67.01%)
Short Range (<20Kb): 314,077,978 (28.83%)
Long Range (>20Kb): 416,071,594 (38.19%)
