## Supplementary Table 10 for "Balanced SET levels favor the correct enhancer repertoire during cell fate acquisition": Supplementary Table 10.xls

### Sheet: Neu D868D Rep1 stats
Experiment description: ${about}; Juicer version 1.6; BWA 0.7.17-r1188; 32 threads; openjdk version "11.0.9.1-internal" 2020-11-04; /home/lmassimino/programs/juicer/scripts/juicer.sh -g hg38 -d /home/lmassimino/ongoing/in_house/sessa_setbp1/pipeline/juicer/NPC_Neuron-SETBP1_D868D-1 -s Arima -a NPC_Neuron-SETBP1_D868D-1 -p /home/llamparelli/references/ucsc/hg38.chrom.sizes -y /home/lmassimino/prog…
Sequenced Read Pairs: 380,740,070
Normal Paired: 228,509,828 (60.02%)
Chimeric Paired: 113,354,906 (29.77%)
Chimeric Ambiguous: 34,221,957 (8.99%)
Unmapped: 4,653,379 (1.22%)
Ligation Motif Present: 0 (0.00%)
Alignable (Normal+Chimeric Paired): 341,864,734 (89.79%)
Unique Reads: 321,025,243 (84.32%)
PCR Duplicates: 19,718,253 (5.18%)
Optical Duplicates: 1,121,238 (0.29%)
Library Complexity Estimate: 2,829,416,420
Intra-fragment Reads: 14,138,058 (3.71% / 4.40%)
Below MAPQ Threshold: 30,784,191 (8.09% / 9.59%)
Hi-C Contacts: 276,102,994 (72.52% / 86.01%)
Ligation Motif Present: 127,230,746 (33.42% / 39.63%)
3' Bias (Long Range): 52% - 48%
Pair Type %(L-I-O-R): 0% - 1% - 1% - 98%
Inter-chromosomal: 39,148,423 (10.28% / 12.19%)
Intra-chromosomal: 236,954,571 (62.24% / 73.81%)
Short Range (<20Kb): 85,970,199 (22.58% / 26.78%)
Long Range (>20Kb): 150,966,795 (39.65% / 47.03%)

### Sheet: Neu D868D Rep2 stats 
Experiment description: ${about}; Juicer version 1.6; BWA 0.7.17-r1188; 32 threads; openjdk version "11.0.9.1-internal" 2020-11-04; /home/lmassimino/programs/juicer/scripts/juicer.sh -g hg38 -d /home/lmassimino/ongoing/in_house/sessa_setbp1/pipeline/juicer/NPC_Neuron-SETBP1_D868D-2 -s Arima -a NPC_Neuron-SETBP1_D868D-2 -p /home/llamparelli/references/ucsc/hg38.chrom.sizes -y /home/lmassimino/prog…
Sequenced Read Pairs: 666,853,902
Normal Paired: 246,971,945 (37.04%)
Chimeric Paired: 340,792,754 (51.10%)
Chimeric Ambiguous: 69,370,169 (10.40%)
Unmapped: 9,719,034 (1.46%)
Ligation Motif Present: 0 (0.00%)
Alignable (Normal+Chimeric Paired): 587,764,699 (88.14%)
Unique Reads: 491,858,665 (73.76%)
PCR Duplicates: 91,133,126 (13.67%)
Optical Duplicates: 4,772,908 (0.72%)
Library Complexity Estimate: 1,664,875,991
Intra-fragment Reads: 3,194,527 (0.48% / 0.65%)
Below MAPQ Threshold: 48,034,959 (7.20% / 9.77%)
Hi-C Contacts: 440,629,179 (66.08% / 89.58%)
Ligation Motif Present: 320,500,917 (48.06% / 65.16%)
3' Bias (Long Range): 65% - 35%
Pair Type %(L-I-O-R): 25% - 25% - 25% - 25%
Inter-chromosomal: 67,566,224 (10.13% / 13.74%)
Intra-chromosomal: 373,062,955 (55.94% / 75.85%)
Short Range (<20Kb): 164,495,466 (24.67% / 33.44%)
Long Range (>20Kb): 208,566,129 (31.28% / 42.40%)

### Sheet: Neu D868D Rep3 stats
Experiment description: ${about}; Juicer version 1.6; BWA 0.7.17-r1188; 32 threads; openjdk version "11.0.8-internal" 2020-07-14; /home/lmassimino/programs/juicer/scripts/juicer.sh -g hg38 -d /home/lmassimino/ongoing/in_house/sessa_setbp1/pipeline/juicer/NPC_Neuron-SETBP1_D868D-3 -s Arima -a NPC_Neuron-SETBP1_D868D-3 -p /home/llamparelli/references/ucsc/hg38.chrom.sizes -y /home/lmassimino/progra…
Sequenced Read Pairs: 473,930,679
Normal Paired: 186,481,187 (39.35%)
Chimeric Paired: 223,787,325 (47.22%)
Chimeric Ambiguous: 54,629,642 (11.53%)
Unmapped: 9,032,525 (1.91%)
Ligation Motif Present: 0 (0.00%)
Alignable (Normal+Chimeric Paired): 410,268,512 (86.57%)
Unique Reads: 348,429,289 (73.52%)
PCR Duplicates: 58,548,297 (12.35%)
Optical Duplicates: 3,290,926 (0.69%)
Library Complexity Estimate: 1,275,291,459
Intra-fragment Reads: 2,382,260 (0.50% / 0.68%)
Below MAPQ Threshold: 34,015,679 (7.18% / 9.76%)
Hi-C Contacts: 312,031,350 (65.84% / 89.55%)
Ligation Motif Present: 214,364,987 (45.23% / 61.52%)
3' Bias (Long Range): 64% - 36%
Pair Type %(L-I-O-R): 25% - 25% - 25% - 25%
Inter-chromosomal: 52,629,678 (11.10% / 15.10%)
Intra-chromosomal: 259,401,672 (54.73% / 74.45%)
Short Range (<20Kb): 111,357,672 (23.50% / 31.96%)
Long Range (>20Kb): 148,043,056 (31.24% / 42.49%)

### Sheet: Neu D868D mega map stats
Sequenced Read Pairs: 1,521,524,651
Normal Paired: 661,962,960 (43.51%)
Chimeric Paired: 677,934,985 (44.56%)
Chimeric Ambiguous: 158,221,768 (10.40%)
Unmapped: 23,404,938 (1.54%)
Alignable (Normal+Chimeric Paired): 1,339,897,945 (88.06%)
Unique Reads: 1,161,313,197
PCR Duplicates: 169,399,676
Optical Duplicates: 9,185,072
Stats for reads MAPQ>30
Intra-fragment Reads: 19,714,845(1.70%)
Below MAPQ Threshold: 173,265,519(14.92%)
Hi-C Contacts: 968,332,833(83.38%)
Ligation Motif Present: 624,216,962 (53.75%)
3' Bias (Long Range): 61% - 39%
Pair Type %(L-I-O-R): 18% - 18% - 18% - 47%
Inter-chromosomal: 142,989,633 (12.31%)
Intra-chromosomal: 825,343,200 (71.07%)
Short Range (<20Kb): 345,682,985 (29.77%)
Long Range (>20Kb): 479,641,552 (41.30%)

### Sheet: Neu D868N Rep1 stats
Experiment description: ${about}; Juicer version 1.6; BWA 0.7.17-r1188; 32 threads; openjdk version "11.0.8-internal" 2020-07-14; /home/lmassimino/programs/juicer/scripts/juicer.sh -g hg38 -d /home/lmassimino/ongoing/in_house/sessa_setbp1/pipeline/juicer/NPC_Neuron-SETBP1_D868N-1 -s Arima -a NPC_Neuron-SETBP1_D868N-1 -p /home/llamparelli/references/ucsc/hg38.chrom.sizes -y /home/lmassimino/progra…
Sequenced Read Pairs: 508,436,664
Normal Paired: 190,332,336 (37.43%)
Chimeric Paired: 273,341,820 (53.76%)
Chimeric Ambiguous: 39,386,116 (7.75%)
Unmapped: 5,376,392 (1.06%)
Ligation Motif Present: 0 (0.00%)
Alignable (Normal+Chimeric Paired): 463,674,156 (91.20%)
Unique Reads: 400,600,346 (78.79%)
PCR Duplicates: 59,165,209 (11.64%)
Optical Duplicates: 3,908,601 (0.77%)
Library Complexity Estimate: 1,629,601,631
Intra-fragment Reads: 671,135 (0.13% / 0.17%)
Below MAPQ Threshold: 33,707,113 (6.63% / 8.41%)
Hi-C Contacts: 366,222,098 (72.03% / 91.42%)
Ligation Motif Present: 277,830,985 (54.64% / 69.35%)
3' Bias (Long Range): 65% - 35%
Pair Type %(L-I-O-R): 25% - 25% - 25% - 25%
Inter-chromosomal: 43,843,844 (8.62% / 10.94%)
Intra-chromosomal: 322,378,254 (63.41% / 80.47%)
Short Range (<20Kb): 140,186,327 (27.57% / 34.99%)
Long Range (>20Kb): 182,190,976 (35.83% / 45.48%)

### Sheet: Neu D868N Rep 2 stats
Experiment description: ${about}; Juicer version 1.6; BWA 0.7.17-r1188; 32 threads; openjdk version "11.0.9.1-internal" 2020-11-04; /home/lmassimino/programs/juicer/scripts/juicer.sh -g hg38 -d /home/lmassimino/ongoing/in_house/sessa_setbp1/pipeline/juicer/NPC_Neuron-SETBP1_D868N-2 -s Arima -a NPC_Neuron-SETBP1_D868N-2 -p /home/llamparelli/references/ucsc/hg38.chrom.sizes -y /home/lmassimino/prog…
Sequenced Read Pairs: 414,140,877
Normal Paired: 163,155,139 (39.40%)
Chimeric Paired: 201,708,534 (48.71%)
Chimeric Ambiguous: 42,663,351 (10.30%)
Unmapped: 6,613,853 (1.60%)
Ligation Motif Present: 0 (0.00%)
Alignable (Normal+Chimeric Paired): 364,863,673 (88.10%)
Unique Reads: 311,107,661 (75.12%)
PCR Duplicates: 50,966,823 (12.31%)
Optical Duplicates: 2,789,189 (0.67%)
Library Complexity Estimate: 1,162,352,662
Intra-fragment Reads: 2,303,393 (0.56% / 0.74%)
Below MAPQ Threshold: 29,595,512 (7.15% / 9.51%)
Hi-C Contacts: 279,208,756 (67.42% / 89.75%)
Ligation Motif Present: 187,394,896 (45.25% / 60.23%)
3' Bias (Long Range): 64% - 36%
Pair Type %(L-I-O-R): 25% - 25% - 25% - 25%
Inter-chromosomal: 33,260,875 (8.03% / 10.69%)
Intra-chromosomal: 245,947,881 (59.39% / 79.06%)
Short Range (<20Kb): 100,163,638 (24.19% / 32.20%)
Long Range (>20Kb): 145,783,334 (35.20% / 46.86%)

### Sheet: Neu D868N Rep3 stats
Experiment description: ${about}; Juicer version 1.6; BWA 0.7.17-r1188; 32 threads; openjdk version "11.0.9.1-internal" 2020-11-04; /home/lmassimino/programs/juicer/scripts/juicer.sh -g hg38 -d /home/lmassimino/ongoing/in_house/sessa_setbp1/pipeline/juicer/NPC_Neuron-SETBP1_D868N-3 -s Arima -a NPC_Neuron-SETBP1_D868N-3 -p /home/llamparelli/references/ucsc/hg38.chrom.sizes -y /home/lmassimino/prog…
Sequenced Read Pairs: 585,807,119
Normal Paired: 231,310,710 (39.49%)
Chimeric Paired: 283,981,529 (48.48%)
Chimeric Ambiguous: 60,756,194 (10.37%)
Unmapped: 9,758,686 (1.67%)
Ligation Motif Present: 0 (0.00%)
Alignable (Normal+Chimeric Paired): 515,292,239 (87.96%)
Unique Reads: 429,278,066 (73.28%)
PCR Duplicates: 81,626,250 (13.93%)
Optical Duplicates: 4,387,923 (0.75%)
Library Complexity Estimate: 1,423,623,291
Intra-fragment Reads: 4,947,019 (0.84% / 1.15%)
Below MAPQ Threshold: 41,305,497 (7.05% / 9.62%)
Hi-C Contacts: 383,025,550 (65.38% / 89.23%)
Ligation Motif Present: 259,707,506 (44.33% / 60.50%)
3' Bias (Long Range): 63% - 37%
Pair Type %(L-I-O-R): 25% - 25% - 25% - 25%
Inter-chromosomal: 44,731,506 (7.64% / 10.42%)
Intra-chromosomal: 338,294,044 (57.75% / 78.81%)
Short Range (<20Kb): 142,931,099 (24.40% / 33.30%)
Long Range (>20Kb): 195,361,528 (33.35% / 45.51%)

### Sheet: Neu D868N mega map stats
Sequenced Read Pairs: 1,508,384,660
Normal Paired: 584,798,185 (38.77%)
Chimeric Paired: 759,031,883 (50.32%)
Chimeric Ambiguous: 142,805,661 (9.47%)
Unmapped: 21,748,931 (1.44%)
Alignable (Normal+Chimeric Paired): 1,343,830,068 (89.09%)
Unique Reads: 1,140,986,073
PCR Duplicates: 191,758,282
Optical Duplicates: 11,085,713
Stats for reads MAPQ>30
Intra-fragment Reads: 7,921,547(0.69%)
Below MAPQ Threshold: 161,642,525(14.17%)
Hi-C Contacts: 971,422,001(85.14%)
Ligation Motif Present: 683,953,964 (59.94%)
3' Bias (Long Range): 64% - 36%
Pair Type %(L-I-O-R): 25% - 25% - 25% - 25%
Inter-chromosomal: 108,857,641 (9.54%)
Intra-chromosomal: 862,564,360 (75.60%)
Short Range (<20Kb): 366,744,336 (32.14%)
Long Range (>20Kb): 495,816,940 (43.46%)
