## Supplementary Table 17 for "Balanced SET levels favor the correct enhancer repertoire during cell fate acquisition": Supplementary Table 17.xls

### Sheet: Antobodies list
NAME	SPECIES	CATALOG	APPLICATION	DILUTION
SOX2	Mouse	R&D	IF	"1:200"
		ab59776
TBR2		Abcam	IF	"1:200"
	Rabbit	ab23345
GFP	Chicken	ThermoFisher Scientific A10262	IF	"1:1000"
GFP	Rabbit	Thermo-Fisher	IF	"1:500"
		A11122
CALNEXIN	Rabbit	Sigma-Aldrich	WB	1:2000, 5% MILK
		C4731
SETBP1	Rabbit	Proteintech	WB	1:500, 5% MILK
		16841-1-AP
SET	Rabbit	Abcam	WB/IP/ChIP	1:500, 5% MILK,
		ab181990		ChIP/IP 5 micrograms
H3	Rabbit	Abcam	WB/IP	1:2000, 5% MILK,
		ab1791		IP 5 micrograms
H3K27ac	Rabbit	Diagenode	ChIP	5 micrograms
		C15410196
H3K27ac	Rabbit	Abcam	WB	1:500, 5% MILK
		Ab4729
H3PanAC	Rabbit	Abcam	WB	1:500, 5% MILK
		ab47915
H3K9ac	Rabbit	Abcam	WB	1:500, 5% MILK
		ab32129
H4K5ac	Rabbit	Abcam	WB	1:1000, 5% MILK
		ab51997
RFP	Rabbit	Voden	IF	"1:400"
		PM005
DCX	Rabbit	Abcam	IF	"1:500"
		ab18723
CD31	Goat	R&D Systems	IF	"1:400"
		AF3628
TER119	Rat	BioLegend	IF	"1:400"
		116241
CD71-PE	Rat	BioLegend	FACS	"1:100"
		113808
TER119-PE-Cy5	Rat	BioLegend	FACS	"1:100"
		116210
488	Mouse	Thermo-Fisher	IF	"1:1000"
		A11039
488	Rabbit	Thermo-Fisher	IF	"1:1000"
		A21206
488	Rat	Thermo-Fisher	IF	"1:1000"
		A21208
546	Rabbit	Thermo-Fisher	IF	"1:1000"
		A10040
555	Rabbit	Thermo-Fisher	IF	"1:1000"
		A31752
647	Goat	Thermo-Fisher	IF	"1:1000"
		A21447
HOECHST		SIGMA-Aldrich		"1:1000"
		33258
HRP-MOUSE	Goat	DAKO	WB	1:10000, 5% MILK
		P044701-2
HRP-RABBIT	Goat	DAKO	WB	1:10000, 5% MILK
		P044801-2

### Sheet: Primers list
18S_Fw	5'-GGTGAAATTCTTGGACCGGC-3'
18S_Rev	5'-GACTTTGGTTTCCCGGAAGC-3'
CUX2_Fw	5'-TGTCGGATGAGCAGAATGTA-3'
CUX2_Rev	5'-GCGTCGTCTGAGCCTGTCTC-3'
SEMA3A_Fw	5'-GCCTTATCAAGGAAGAGTCC-3'
SEMA3A_Rev	5'-GCAAAGGTTATAACATCATC-3'
SYNIII_Fw	5'-ATCGGCCTGCAGTATGGAGG-3'
SYNIII_Rev	5'-ATGGTTGGGGAAAAAATGTTT-3'
NFASC_Fw	5'-GTGGCATGGACCTCCTGCTG-3'
NFASC_Rev	5'-TCAAACTTGGCCTTATCAGA-3'
EPHA5_Fw	5'-CTCACAGTTATACCCATGAG-3'
EPHA5_Rev	5'-CCATTCCAGAAAGACACTAG-3'
